# Choice of assemblers has a critical impact on de novo assembly of SARS-CoV-2 genome and characterizing variants

**DOI:** 10.1101/2020.12.15.422939

**Authors:** Rashedul Islam, Rajan Saha Raju, Nazia Tasnim, Md. Istiak Hossain Shihab, Maruf Ahmed Bhuiyan, Yusha Araf, Tofazzal Islam

## Abstract

**Background:** Coronavirus Disease 2019 (COVID-19), caused by severe acute respiratory syndrome coronavirus 2 (SARS-CoV-2) has become a global pandemic following its initial emergence in China. Using next-generation sequencing technologies, a large number of SARS-CoV-2 genomes are being sequenced at an unprecedented rate and being deposited in public repositories. For the de novo assembly of the SARS-CoV-2 genomes, a myriad of assemblers is being used, although their impact on the assembly quality has not been characterized for this virus. In this study, we aim to understand the variabilities on assembly qualities due to the choice of the assemblers.

**Results:** We performed 6,648 *de novo* assemblies of 416 SARS-CoV-2 samples using 8 different assemblers with different k-mers. We used Illumina paired-end sequencing reads and compared the genome assembly quality to that of different assemblers. We showed the choice of assemblers plays a significant role in reconstructing the SARS-CoV-2 genome. Two metagenomic assemblers e.g. MEGAHIT and metaSPAdes performed better compared to others in most of the assembly quality metrics including, recovery of a larger fraction of the genome, constructing larger contigs and higher N50, NA50 values etc. We showed that at least 09% (259/2,873) of the variants present in the assemblies between MEGAHIT and metaSPAdes are unique to the assembly methods.

**Conclusion:** Our analyses indicate the critical role of assembly methods for assembling SARS-CoV-2 genome using short reads and their impact on variant characterization. This study could help guide future studies to determine which assembler is best suited for the de novo assembly of virus genomes.
