## Supplementary file1 for "Choice of assemblers has a critical impact on de novo assembly of SARS-CoV-2 genome and characterizing variants"

Assembly	abyss21	abyss63	abyss99	megahit	metaspades	metavelvet21	metavelvet63	metavelvet99	ray21	ray63	ray99	spades	trinity	velvet21	velvet63	velvet99
contigs	6	9	10	10	9	8	11	12	9	9	9	9	15	8	12	12
contigs (>= 0 bp)	41.5	28	39	21	40.5	5662	488.5	76	192.5	144	144	17	70.5	5767	482	74
contigs (>= 1000 bp)	3	4	3	4	4	0	1	1	5	5	5	5	6	0	1	1
contigs (>= 10000 bp)	0	0	0	1	1	0	0	0	1	1	1	1	1	0	0	0
contigs (>= 25000 bp)	0	0	0	1	1	0	0	0	0	0	0	0	0	0	0	0
contigs (>= 5000 bp)	1	1	0	1	1	0	0	0	1	1	1	2	1	0	0	0
contigs (>= 50000 bp)	0	0	0	0	0	0	0	0	0	0	0	0	0	0	0	0
Duplication ratio	1.001	1.005	1.013	1.003	1.004	1	1	1.004	1.043	1.03	1.03	1.01	1.1005	1	1	1.004
Genome fraction (%)	95.174	97.6745	91.135	99.743	99.729	8.4875	17.326	27.014	98.137	97.983	97.983	99.726	99.495	8.4875	17.309	26.342
genomic features	NA	NA	NA	NA	NA	NA	NA	NA	NA	NA	NA	NA	NA	NA	NA	NA
indels per 100 kbp	3.38	0	0	0	0	0	0	0	0	0	0	3.35	0	0	0	0
L50	2	3	3	1	1	4	5	5	2	2	2	2	2	4	5	5
L75	3	5	6	2	2	6	8	8	3	3	3	3	5	6	8	8
LA50	1	2	3	1	1	3	4	5	1	1	1	1	1	3	4	5
LA75	2	3	6	1	1	4.5	6.5	8	2	2	2	2	2	4	6	8
Largest alignment	15035	9994	4417	29819	27419	776.5	969.5	1061	21750	21417	21417	21999	18538	792.5	982	1091
Largest contig	9463.5	6987	3306	29840.5	27419	842	1091	1277	20489	19246	19246	20681	16048	838.5	1096	1261
local misassemblies	0	0	0	0	0	0	0	0	0	0	0	0	0	0	0	0
misassembled contigs	0	0	0	0	0	0	0	0	0	0	0	0	0	0	0	0
Misassembled contigs length	0	0	0	0	0	0	0	0	0	0	0	0	0	0	0	0
misassemblies	0	0	0	0	0	0	0	0	0	0	0	0	0	0	0	0
mismatches per 100 kbp	24.91	24.555	25.4	26.83	26.83	17.58	22.17	28.94	33.53	33.05	33.05	33.52	33.59	18.99	22.29	26.87
N's per 100 kbp	0	0	0	0	0	0	0	0	0	0	0	0	0	0	0	0
N50	5752	3385	1311	22321	21586	602	682	732	9285.5	8450	8450	10168.5	7790	598.5	685	724
N75	3087	1905	885	4615.5	4740	550	574.5	599	3297.5	2839	2839	4634	1705.5	549	574	598
NA50	19288	7466	2256	29821	28289	666	687	706	22306	22313	22313	21999	22300.5	675	703	686
NA75	10223	4721	1277	29821	27994	576.5	579	592.5	10416.5	13600	13600	11043	8573	576.5	582	597.5
Reference length	29903	29903	29903	29903	29903	29903	29903	29903	29903	29903	29903	29903	29903	29903	29903	29903
scaffold gap ext. mis.	0	0	0	0	0	0	0	0	0	0	0	0	0	0	0	0
scaffold gap loc. mis.	0	0	0	0	0	0	0	0	0	0	0	0	0	0	0	0
Total aligned length	28510	29344	27867	29832	29829	2538	5183	8101	29853	29835	29835	29873	31435.5	2538	5217	7915
Total length	29021.5	29601	27970	32969.5	32708.5	5008	7847	9235	32158	31157	31172	37087.5	40652.5	4826.5	8266	9397
Total length (>= 0 bp)	31400	31537.5	31738	38533.5	45378.5	576562	84112.5	32099	61266	54363	54363	40934	60643.5	586793.5	80640	32240
Total length (>= 1000 bp)	26722	27427.5	18568	29964.5	29940.5	0	1093.5	2161	30549	29910	29910	33118	33595	0	1103	2114
Total length (>= 10000 bp)	0	0	0	29847	27419	0	0	0	23254	22349	22349	24635	22303	0	0	0
Total length (>= 25000 bp)	0	0	0	29841	27419	0	0	0	0	0	0	0	0	0	0	0
Total length (>= 5000 bp)	18956	10876	0	29857	29431	0	0	0	28423	28293	28293	29850	29645	0	0	0
Total length (>= 50000 bp)	0	0	0	0	0	0	0	0	0	0	0	0	0	0	0	0
unaligned contigs	NA	NA	NA	NA	NA	NA	NA	NA	NA	NA	NA	NA	NA	NA	NA	NA
Unaligned length	0	0	0	5010	4151	2874	1727.5	614	1374	1253	1253	3250.5	4750.5	2527	1919	595
unaligned mis. contigs	0	0	0	0	0	0	0	0	0	0	0	0	0	0	0	0
